# Parsing digital or analogue TCR performance through piconewton forces

**DOI:** 10.1101/2023.11.29.568292

**Authors:** Aoi Akitsu, Eiji Kobayashi, Yinnian Feng, Hannah M. Stephens, Kristine N. Brazin, Daniel J. Masi, Evan H. Kirpatrick, Robert J. Mallis, Jonathan S. Duke-Cohan, Matthew A. Booker, Vincenzo Cinella, William W. Feng, Elizabeth L. Holliday, Jonathan J. Lee, Katarzyna J. Zienkiewicz, Michael Y. Tolstorukov, Wonmuk Hwang, Matthew J. Lang, Ellis L. Reinherz

**Affiliations:** Laboratory of Immunobiology, Dana-Farber Cancer Institute; Boston, MA 02115, USA.; Department of Medical Oncology, Dana-Farber Cancer Institute; Boston, MA 02115, USA.; Department of Medicine, Harvard Medical School; Boston, MA 02115, USA; Department of Chemical and Biomolecular Engineering, Vanderbilt University; Nashville, TN 37212, USA; Department of Dermatology, Harvard Medical School; Boston, MA 02115, USA.; Department of Informatics and Analytics, Dana-Farber Cancer Institute; Boston, MA 02115, USA; Departments of Biomedical Engineering, Materials Science & Engineering, Physics & Astronomy, Texas A&M University; College Station, TX 77843, USA; Department of Molecular Physiology and Biophysics, Vanderbilt University School of Medicine; Nashville, TN 37232, USA

## Abstract

αβ T-cell receptors (TCRs) recognize aberrant peptides bound to major histocompatibility complex molecules (pMHCs) on unhealthy cells, amplifying specificity and sensitivity through physical load placed on the TCR-pMHC bond during immunosurveillance. To understand this mechanobiology, TCRs stimulated by abundantly and sparsely arrayed epitopes (NP_366-374_ /D^b^ and PA_224-233_/D^b^, respectively) following *in vivo* influenza A virus infection were studied with optical tweezers. While certain NP repertoire CD8 T lymphocytes require many ligands for activation, others are digital, needing just few. Conversely, all PA TCRs perform digitally, exhibiting pronounced bond lifetime increases through sustained, energizing volleys of structural transitioning. Optimal digital performance is superior *in vivo,* correlating with ERK phosphorylation, CD3 loss, and activation marker upregulation *in vitro*. Given neoantigen array paucity, digital TCRs are likely critical for immunotherapies.

**One Sentence Summary:** Quality of ligand recognition in a T-cell repertoire is revealed through application of physical load on clonal T-cell receptor (TCR)-pMHC bonds
