## Supplementary material for "Parsing digital or analogue TCR performance through piconewton forces": Data S1

### Sheet: NP
ID#	TRAV	TRAJ	CDR3a	TRBV	TRBJ	CDR3b		α				β
ID_63	Musmus TRAV16N*01 F	Musmus TRAJ42*01 F	CAMRVAGGSNAKLTF	Musmus TRBV13-1*02 F	Musmus TRBJ2-2*01 F	CASSGGSNTGQLYF		TRA name	Number	CDR3a		TRB name	Number	CDR3b
ID_20	Musmus TRAV16N*01 F	Musmus TRAJ42*01 F	CAMRVAGGSNAKLTF	Musmus TRBV13-1*02 F	Musmus TRBJ2-2*01 F	CASSGGSNTGQLYF		TRA63	27	CAMRVAGGSNAKLTF		TRB63&34	58	CASSGGSNTGQLYF
ID_33	Musmus TRAV16N*01 F	Musmus TRAJ42*01 F	CAMRVAGGSNAKLTF	Musmus TRBV13-1*02 F	Musmus TRBJ2-2*01 F	CASSGGSNTGQLYF		TRA34	18	CAMRVSGGSNAKLTF		TRB41	2	CASSQDRWGNYAEQFF
ID_53	Musmus TRAV16N*01 F	Musmus TRAJ42*01 F	CAMRVAGGSNAKLTF	Musmus TRBV13-1*02 F	Musmus TRBJ2-2*01 F	CASSGGSNTGQLYF		TRA41	7	CAVSMNQGGRALIF		TRB19	2	CASRDWGQNTLYF
ID_6	Musmus TRAV16N*01 F	Musmus TRAJ42*01 F	CAMRVAGGSNAKLTF	Musmus TRBV13-1*02 F	Musmus TRBJ2-2*01 F	CASSGGSNTGQLYF		TRA163	2	CAMRGTGGSNAKLTF		TRB133	2	CASSEHRGRGKDTQYF
ID_102	Musmus TRAV16N*01 F	Musmus TRAJ42*01 F	CAMRVAGGSNAKLTF	Musmus TRBV13-1*02 F	Musmus TRBJ2-2*01 F	CASSGGSNTGQLYF		TRA3	2	CAVSRNYNVLYF		TRB3	2	CASSQDRRNSYNSPLYF
ID_108	Musmus TRAV16N*01 F	Musmus TRAJ42*01 F	CAMRVAGGSNAKLTF	Musmus TRBV13-1*02 F	Musmus TRBJ2-2*01 F	CASSGGSNTGQLYF		Single	13			Single	16
ID_117	Musmus TRAV16N*01 F	Musmus TRAJ42*01 F	CAMRVAGGSNAKLTF	Musmus TRBV13-1*02 F	Musmus TRBJ2-2*01 F	CASSGGSNTGQLYF		Total	69			Total	82
ID_125	Musmus TRAV16N*01 F	Musmus TRAJ42*01 F	CAMRVAGGSNAKLTF	Musmus TRBV13-1*02 F	Musmus TRBJ2-2*01 F	CASSGGSNTGQLYF
ID_134	Musmus TRAV16N*01 F	Musmus TRAJ42*01 F	CAMRVAGGSNAKLTF	Musmus TRBV13-1*02 F	Musmus TRBJ2-2*01 F	CASSGGSNTGQLYF
ID_142	Musmus TRAV16N*01 F	Musmus TRAJ42*01 F	CAMRVAGGSNAKLTF	Musmus TRBV13-1*02 F	Musmus TRBJ2-2*01 F	CASSGGSNTGQLYF
ID_145	Musmus TRAV16N*01 F	Musmus TRAJ42*01 F	CAMRVAGGSNAKLTF	Musmus TRBV13-1*02 F	Musmus TRBJ2-2*01 F	CASSGGSNTGQLYF
ID_147	Musmus TRAV16N*01 F	Musmus TRAJ42*01 F	CAMRVAGGSNAKLTF	Musmus TRBV13-1*02 F	Musmus TRBJ2-2*01 F	CASSGGSNTGQLYF
ID_149	Musmus TRAV16N*01 F	Musmus TRAJ42*01 F	CAMRVAGGSNAKLTF	Musmus TRBV13-1*02 F	Musmus TRBJ2-2*01 F	CASSGGSNTGQLYF
ID_96	Musmus TRAV16N*01 F	Musmus TRAJ42*01 F	CAMRVAGGSNAKLTF	Musmus TRBV13-1*02 F	Musmus TRBJ2-2*01 F	CASSGGSNTGQLYF
ID_151	Musmus TRAV16N*01 F	Musmus TRAJ42*01 F	CAMRVAGGSNAKLTF	Musmus TRBV13-1*02 F	Musmus TRBJ2-2*01 F	CASSGGSNTGQLYF
ID_34	Musmus TRAV16N*01 F	Musmus TRAJ42*01 F	CAMRVSGGSNAKLTF	Musmus TRBV13-1*02 F	Musmus TRBJ2-2*01 F	CASSGGSNTGQLYF
ID_42	Musmus TRAV16N*01 F	Musmus TRAJ42*01 F	CAMRVSGGSNAKLTF	Musmus TRBV13-1*02 F	Musmus TRBJ2-2*01 F	CASSGGSNTGQLYF
ID_48	Musmus TRAV16N*01 F	Musmus TRAJ42*01 F	CAMRVSGGSNAKLTF	Musmus TRBV13-1*02 F	Musmus TRBJ2-2*01 F	CASSGGSNTGQLYF
ID_78	Musmus TRAV16N*01 F	Musmus TRAJ42*01 F	CAMRVSGGSNAKLTF	Musmus TRBV13-1*02 F	Musmus TRBJ2-2*01 F	CASSGGSNTGQLYF
ID_79	Musmus TRAV16N*01 F	Musmus TRAJ42*01 F	CAMRVSGGSNAKLTF	Musmus TRBV13-1*02 F	Musmus TRBJ2-2*01 F	CASSGGSNTGQLYF
ID_136	Musmus TRAV16N*01 F	Musmus TRAJ42*01 F	CAMRVSGGSNAKLTF	Musmus TRBV13-1*02 F	Musmus TRBJ2-2*01 F	CASSGGSNTGQLYF
ID_137	Musmus TRAV16N*01 F	Musmus TRAJ42*01 F	CAMRVSGGSNAKLTF	Musmus TRBV13-1*02 F	Musmus TRBJ2-2*01 F	CASSGGSNTGQLYF
ID_144	Musmus TRAV16N*01 F	Musmus TRAJ42*01 F	CAMRVSGGSNAKLTF	Musmus TRBV13-1*02 F	Musmus TRBJ2-2*01 F	CASSGGSNTGQLYF
ID_146	Musmus TRAV16N*01 F	Musmus TRAJ42*01 F	CAMRVSGGSNAKLTF	Musmus TRBV13-1*02 F	Musmus TRBJ2-2*01 F	CASSGGSNTGQLYF
ID_153	Musmus TRAV16N*01 F	Musmus TRAJ42*01 F	CAMRVSGGSNAKLTF	Musmus TRBV13-1*02 F	Musmus TRBJ2-2*01 F	CASSGGSNTGQLYF
ID_97	Musmus TRAV16N*01 F	Musmus TRAJ42*01 F	CAMRVSGGSNAKLTF	Musmus TRBV13-1*02 F	Musmus TRBJ2-2*01 F	CASSGGSNTGQLYF
ID_165	Musmus TRAV16N*01 F	Musmus TRAJ42*01 F	CAMRVSGGSNAKLTF	Musmus TRBV13-1*02 F	Musmus TRBJ2-2*01 F	CASSGGSNTGQLYF
ID_98	Musmus TRAV16N*01 F	Musmus TRAJ42*01 F	CAMRVSGGSNAKLTF	Musmus TRBV13-1*02 F	Musmus TRBJ2-2*01 F	CASSGGSNTGQLYF
ID_178	Musmus TRAV16N*01 F	Musmus TRAJ42*01 F	CAMRVSGGSNAKLTF	Musmus TRBV13-1*02 F	Musmus TRBJ2-2*01 F	CASSGGSNTGQLYF
ID_179	Musmus TRAV16N*01 F	Musmus TRAJ42*01 F	CAMRVSGGSNAKLTF	Musmus TRBV13-1*02 F	Musmus TRBJ2-2*01 F	CASSGGSNTGQLYF
ID_163	Musmus TRAV16D/DV11*03 (F)	Musmus TRAJ42*01 F	CAMRGTGGSNAKLTF	Musmus TRBV13-1*02 F	Musmus TRBJ2-2*01 F	CASSGGSNTGQLYF
ID_23	Musmus TRAV16N*01 F	Musmus TRAJ42*01 F	CMRVAGGSNAKLTF	Musmus TRBV13-1*02 F	Musmus TRBJ2-2*01 F	CASSGGSNTGQLYF
ID_71				Musmus TRBV13-1*02 F	Musmus TRBJ2-2*01 F	CASSGGSNTGQLYF
ID_26				Musmus TRBV13-1*02 F	Musmus TRBJ2-2*01 F	CASSGGSNTGQLYF
ID_13				Musmus TRBV13-1*02 F	Musmus TRBJ2-2*01 F	CASSGGSNTGQLYF
ID_38				Musmus TRBV13-1*02 F	Musmus TRBJ2-2*01 F	CASSGGSNTGQLYF
ID_87				Musmus TRBV13-1*02 F	Musmus TRBJ2-2*01 F	CASSGGSNTGQLYF
ID_90				Musmus TRBV13-1*02 F	Musmus TRBJ2-2*01 F	CASSGGSNTGQLYF
ID_28				Musmus TRBV13-1*02 F	Musmus TRBJ2-2*01 F	CASSGGSNTGQLYF
ID_105				Musmus TRBV13-1*02 F	Musmus TRBJ2-2*01 F	CASSGGSNTGQLYF
ID_129				Musmus TRBV13-1*02 F	Musmus TRBJ2-2*01 F	CASSGGSNTGQLYF
ID_91				Musmus TRBV13-1*02 F	Musmus TRBJ2-2*01 F	CASSGGSNTGQLYF
ID_103				Musmus TRBV13-1*02 F	Musmus TRBJ2-2*01 F	CASSGGSNTGQLYF
ID_106				Musmus TRBV13-1*02 F	Musmus TRBJ2-2*01 F	CASSGGSNTGQLYF
ID_107				Musmus TRBV13-1*02 F	Musmus TRBJ2-2*01 F	CASSGGSNTGQLYF
ID_112				Musmus TRBV13-1*02 F	Musmus TRBJ2-2*01 F	CASSGGSNTGQLYF
ID_115				Musmus TRBV13-1*02 F	Musmus TRBJ2-2*01 F	CASSGGSNTGQLYF
ID_118				Musmus TRBV13-1*02 F	Musmus TRBJ2-2*01 F	CASSGGSNTGQLYF
ID_121				Musmus TRBV13-1*02 F	Musmus TRBJ2-2*01 F	CASSGGSNTGQLYF
ID_130				Musmus TRBV13-1*02 F	Musmus TRBJ2-2*01 F	CASSGGSNTGQLYF
ID_95				Musmus TRBV13-1*02 F	Musmus TRBJ2-2*01 F	CASSGGSNTGQLYF
ID_143				Musmus TRBV13-1*02 F	Musmus TRBJ2-2*01 F	CASSGGSNTGQLYF
ID_159				Musmus TRBV13-1*02 F	Musmus TRBJ2-2*01 F	CASSGGSNTGQLYF
ID_161				Musmus TRBV13-1*02 F	Musmus TRBJ2-2*01 F	CASSGGSNTGQLYF
ID_168				Musmus TRBV13-1*02 F	Musmus TRBJ2-2*01 F	CASSGGSNTGQLYF
ID_169				Musmus TRBV13-1*02 F	Musmus TRBJ2-2*01 F	CASSGGSNTGQLYF
ID_170				Musmus TRBV13-1*02 F	Musmus TRBJ2-2*01 F	CASSGGSNTGQLYF
ID_41	Musmus TRAV7D-6*02 F, or Musmus TRAV7N-6*01 F	Musmus TRAJ15*01 F	CAVSMNQGGRALIF	Musmus TRBV5*01 F	Musmus TRBJ2-1*01 F	CASSQDRWGNYAEQFF
ID_148	Musmus TRAV7D-6*02 F, or Musmus TRAV7N-6*01 F	Musmus TRAJ15*01 F	CAVSMNQGGRALIF	Musmus TRBV5*01 F	Musmus TRBJ2-1*01 F	CASSQDRWGNYAEQFF
ID_19	Musmus TRAV10*02 (F)	Musmus TRAJ31*01 F	CAASDSNNRIFF	Musmus TRBV19*01 F	Musmus TRBJ2-4*01 F	CASRDWGQNTLYF
ID_65				Musmus TRBV19*01 F	Musmus TRBJ2-4*01 F	CASRDWGQNTLYF
ID_133				Musmus TRBV13-1*02 F	Musmus TRBJ2-5*01 F	CASSEHRGRGKDTQYF
ID_158				Musmus TRBV13-1*02 F	Musmus TRBJ2-5*01 F	CASSEHRGRGKDTQYF
ID_3	Musmus TRAV7D-6*02 F, or Musmus TRAV7N-6*01 F	Musmus TRAJ21*01 F	CAVSRNYNVLYF	Musmus TRBV2*01 F	Musmus TRBJ1-6*01 ORF	CASSQDRRNSYNSPLYF
ID_176	Musmus TRAV7D-6*02 F, or Musmus_TRAV7N-6*01 F	Musmus TRAJ21*01 F	CAVSRXXNVLYF	Musmus TRBV2*01 F	Musmus TRBJ1-6*01 ORF	CASSQDRRNSYNSPLYF
ID_16	Musmus TRAV16N*01 F	Musmus TRAJ42*01 F	CAMRVAGGSNAKLTF
ID_22	Musmus TRAV16N*01 F	Musmus TRAJ42*01 F	CAMRVAGGSNAKLTF
ID_36	Musmus TRAV16N*01 F	Musmus TRAJ42*01 F	CAMRVAGGSNAKLTF
ID_59	Musmus TRAV16N*01 F	Musmus TRAJ42*01 F	CAMRVAGGSNAKLTF
ID_60	Musmus TRAV16N*01 F	Musmus TRAJ42*01 F	CAMRVAGGSNAKLTF
ID_8	Musmus TRAV16N*01 F	Musmus TRAJ42*01 F	CAMRVAGGSNAKLTF
ID_80	Musmus TRAV16N*01 F	Musmus TRAJ42*01 F	CAMRVAGGSNAKLTF
ID_50	Musmus TRAV16N*01 F	Musmus TRAJ42*01 F	CAMRVAGGSNAKLTF
ID_126	Musmus TRAV16N*01 F	Musmus TRAJ42*01 F	CAMRVAGGSNAKLTF	Musmus TRBV13-2*01 F	Musmus TRBJ2-7*01 F	CASGGXGSSYEQYF
ID_139	Musmus TRAV16N*01 F	Musmus TRAJ42*01 F	CAMRVAGGSNAKLTF
ID_180	Musmus TRAV16N*01 F	Musmus TRAJ42*01 F	CAMRVAGGSNAKLTF
ID_92	Musmus TRAV16N*01 F	Musmus TRAJ42*01 F	CAMRVSGGSNAKLTF
ID_40	Musmus TRAV16N*01 F	Musmus TRAJ42*01 F	CAMRVSGGSNAKLTF	Musmus TRBV13-1*01 F, or Musmus_TRBV13-1*02 F	Musmus TRBJ2-2*01 F	CASSGGSNTXXLYF
ID_56	Musmus TRAV16N*01 F	Musmus TRAJ42*01 F	CAMRVSGGSNAKLTF
ID_83	Musmus TRAV7D-6*02 F, or Musmus TRAV7N-6*01 F	Musmus TRAJ15*01 F	CAVSMNQGGRALIF	Musmus TRBV5*01 F	Musmus TRBJ2-1*01 F	CASSQDRGGNYAEQFF
ID_29	Musmus TRAV7D-6*02 F, or Musmus TRAV7N-6*01 F	Musmus TRAJ15*01 F	CAVSMNQGGRALIF
ID_7	Musmus TRAV7D-6*02 F, or Musmus TRAV7N-6*01 F	Musmus TRAJ15*01 F	CAVSMNQGGRALIF
ID_113	Musmus TRAV7D-6*02 F, or Musmus TRAV7N-6*01 F	Musmus TRAJ15*01 F	CAVSMNQGGRALIF	Musmus TRBV5*01 F	Musmus TRBJ2-1*01 F	CASSQDRXGNYAEQFF
ID_173	Musmus TRAV7D-6*02 F, or Musmus TRAV7N-6*01 F	Musmus TRAJ15*01 F	CAVSMNQGGRALIF
ID_116	Musmus TRAV16D/DV11*03 (F)	Musmus TRAJ42*01 F	CAMRGTGGSNAKLTF
ID_43	Musmus TRAV7D-6*02 F, or Musmus TRAV7N-6*01 F	Musmus TRAJ21*01 F	CAVSRNYNVLYF
ID_122	Musmus TRAV16*01 F, or Musmus TRAV16D/DV11*02 F	Musmus TRAJ31*01 F	CAMRGRNSNNRIFF	Musmus TRBV17*01 F	Musmus TRBJ2-7*01 F	CASRPGQGSYEQYF
ID_123	Musmus TRAV12D-2*01 F	Musmus TRAJ15*01 F	CAFYQGGRALIF	Musmus TRBV13-1*02 F	Musmus TRBJ2-4*01 F	CASSGFGGGKNTLYF
ID_135	Musmus TRAV9D-4*04 (F)	Musmus TRAJ37*01 F	CAVRLTGNTGKLIF	Musmus TRBV12-1*01 F	Musmus TRBJ2-7*01 F	CASSHWGVEQYF
ID_157	Musmus TRAV12D-1*01 F	Musmus TRAJ49*01 F	CALSDLGYQNFYF	Musmus TRBV31*02 (F) (see comment)	Musmus TRBJ2-5*01 F	CAWSLHTENQDTQYF
ID_150	Musmus TRAV7-6*02 (F)	Musmus TRAJ56*01 F	CAVSAATGGNNKLTF	Musmus TRBV1*01 F	Musmus TRBJ1-6*01 ORF	CTCSADRRNSYNSPLYF
ID_21	Musmus TRAV8D-1*01 F	Musmus TRAJ12*01 F	CAKRTGGYKVVF
ID_5	Musmus TRAV16D/DV11*03 (F)	Musmus TRAJ53*01 F	CAMREGKGGGSNYKLTF
ID_162	Musmus TRAV12D-1*01 F	Musmus TRAJ30*01 F	CALRANAYKVIF
ID_99	Musmus TRAV16N*01 F	Musmus TRAJ34*02 F	CAMREPSNTNKVVF
ID_175	Musmus TRAV8-1*03 F	Musmus TRAJ39*01 F	CATLNNAGAKLTF
ID_86				Musmus TRBV13-1*02 F	Musmus TRBJ2-2*01 F	CASKGGSNTGQLYF
ID_140				Musmus TRBV19*01 F	Musmus TRBJ2-3*01 F	CASSILGGGAETLYF
ID_141				Musmus TRBV19*01 F	Musmus TRBJ2-5*01 F	CASSMGGRQDTQYF
ID_154				Musmus TRBV17*01 F	Musmus TRBJ2-7*01 F	CASSRDRDEQYF
ID_164				Musmus TRBV20*01 F	Musmus TRBJ2-4*01 F	CGAREGGAQNTLYF
ID_39				Musmus TRBV13-1*02 F	Musmus TRBJ2-2*01 F	CXSSGGSNTGQLYF
ID_51				Musmus TRBV13-1*02 F		CASSGGXNPGQLYF
CDR3 sequences with 2 or more cells are colored, X is unidentified sequence

### Sheet: PA
ID#	TRAV	TRAJ	CDR3a	TRBV	TRBJ	CDR3b		α					β
ID_27	Musmus TRAV9N-2*01 F	Musmus TRAJ15*01 F	CVLSAKGGRALIF	Musmus TRBV17*01 F	Musmus TRBJ2-1*01 F	CASSREEDREAEQFF		Clone name	Number	CDR3a			Clone name	Number	CDR3b
ID_42	Musmus TRAV9N-2*01 F	Musmus TRAJ15*01 F	CVLSAKGGRALIF	Musmus TRBV17*01 F	Musmus TRBJ2-1*01 F	CASSREEDREAEQFF		TRA27	12	CVLSAKGGRALIF	PA27		TRB27	14	CASSREEDREAEQFF	PA27
ID_47	Musmus TRAV9N-2*01 F	Musmus TRAJ15*01 F	CVLSAKGGRALIF	Musmus TRBV17*01 F	Musmus TRBJ2-1*01 F	CASSREEDREAEQFF		TRA59	4	CALGKGSNYQLIW	PA59		TRB59	10	CASSLGGEQYF	PA59
ID_55	Musmus TRAV9N-2*01 F	Musmus TRAJ15*01 F	CVLSAKGGRALIF	Musmus TRBV17*01 F	Musmus TRBJ2-1*01 F	CASSREEDREAEQFF		TRA44	4	CALSGTNTNKVVF			TRB94	5	CASSLGGEVFF
ID_66	Musmus TRAV9N-2*01 F	Musmus TRAJ15*01 F	CVLSAKGGRALIF	Musmus TRBV17*01 F	Musmus TRBJ2-1*01 F	CASSREEDREAEQFF		TRA67	3	CALSATNTNKVVF			TRB25	3	CASSWGGEQYF	PA25
ID_87	Musmus TRAV9N-2*01 F	Musmus TRAJ15*01 F	CVLSAKGGRALIF	Musmus TRBV17*01 F	Musmus TRBJ2-1*01 F	CASSREEDREAEQFF		TRA24	3	CALSYTGNYKYVF			TRB67	3	CASSRGAEQFF
ID_91	Musmus TRAV9N-2*01 F	Musmus TRAJ15*01 F	CVLSAKGGRALIF	Musmus TRBV17*01 F	Musmus TRBJ2-1*01 F	CASSREEDREAEQFF		TRA2	3	CALGRGSNYKLTF			TRB100	2	CASSLAAEQFF
ID_112	Musmus TRAV9N-2*01 F	Musmus TRAJ15*01 F	CVLSAKGGRALIF	Musmus TRBV17*01 F	Musmus TRBJ2-1*01 F	CASSREEDREAEQFF		TRA12	2	CALSASSGSWQLIF			TRB5	2	CASSLGQAPLF
ID_116	Musmus TRAV9N-2*01 F	Musmus TRAJ15*01 F	CVLSAKGGRALIF	Musmus TRBV17*01 F	Musmus TRBJ2-1*01 F	CASSREEDREAEQFF		TRA95	2	CALTGTGGYKVVF			TRB24	2	CASSPGGEQYF
ID_132	Musmus TRAV9N-2*01 F	Musmus TRAJ15*01 F	CVLSAKGGRALIF	Musmus TRBV17*01 F	Musmus TRBJ2-1*01 F	CASSREEDREAEQFF		TRA102	2	CAMDTNAYKVIF			TRB9	2	CASSSPSEQFF
ID_111	Musmus TRAV9D-4*03 (F)	Musmus TRAJ15*01 F	CVLSAKGGRALIF	Musmus TRBV17*01 F	Musmus TRBJ2-1*01 F	CASSREEDREAEQFF		TRA16	2	CAVASSGQKLVF			TRB80	2	CASSWGGGEQYF
ID_39				Musmus TRBV17*01 F	Musmus TRBJ2-1*01 F	CASSREEDREAEQFF		TRA6	2	CALGGGSNYKLTF			TRB8	2	CASSTPAEQFF
ID_57				Musmus TRBV17*01 F	Musmus TRBJ2-1*01 F	CASSREEDREAEQFF		TRA65	2	CAPTGNYKYVF			Single	28
ID_60				Musmus TRBV17*01 F	Musmus TRBJ2-1*01 F	CASSREEDREAEQFF		TRA1	2	CALSIPYQGGRALIF			Total	75
ID_130	Musmus TRAV6D-6*02 F	Musmus TRAJ33*01 F	CALGKGSNYQLIW	Musmus TRBV29*01 F	Musmus TRBJ2-7*01 F	CASSLGGEQYF		Single	24
ID_148	Musmus TRAV6D-6*02 F	Musmus TRAJ33*01 F	CALGKGSNYQLIW	Musmus TRBV29*01 F	Musmus TRBJ2-7*01 F	CASSLGGEQYF		Total	67
ID_147	Musmus TRAV6D-6*02 F	Musmus TRAJ33*01 F	CALGKGSNYQLIW	Musmus TRBV29*01 F	Musmus TRBJ2-7*01 F	CASSLGGEQYF
ID_32				Musmus TRBV29*01 F	Musmus TRBJ2-7*01 F	CASSLGGEQYF
ID_35				Musmus TRBV29*01 F	Musmus TRBJ2-7*01 F	CASSLGGEQYF
ID_37				Musmus TRBV29*01 F	Musmus TRBJ2-7*01 F	CASSLGGEQYF
ID_69				Musmus TRBV29*01 F	Musmus TRBJ2-7*01 F	CASSLGGEQYF
ID_82				Musmus TRBV29*01 F	Musmus TRBJ2-7*01 F	CASSLGGEQYF
ID_121				Musmus TRBV29*01 F	Musmus TRBJ2-7*01 F	CASSLGGEQYF
ID_146				Musmus TRBV29*01 F	Musmus TRBJ2-7*01 F	CASSLGGEQYF
ID_102	Musmus TRAV13N-3*01 F	Musmus TRAJ30*01 F	CAMDTNAYKVIF	Musmus TRBV29*01 F	Musmus TRBJ1-1*01 F, or Musmus TRBJ1-1*02 F	CASSLGGEVFF
ID_94	Musmus TRAV6D-6*02 F	Musmus TRAJ33*01 F	CALGGGSNYQLIW	Musmus TRBV29*01 F	Musmus TRBJ1-1*01 F	CASSLGGEVFF
ID_130				Musmus TRBV29*01 F	Musmus TRBJ1-1*01 F	CASSLGGEVFF
ID_133				Musmus TRBV29*01 F	Musmus TRBJ1-1*01 F	CASSLGGEVFF
ID_158				Musmus TRBV29*01 F	Musmus TRBJ1-1*01 F	CASSLGGEVFF
ID_172				Musmus TRBV29*01 F	Musmus TRBJ1-1*01 F	CASSLGGEVFF
ID_25	Musmus TRAV21/DV12*02 (F)	Musmus TRAJ53*01 F	CILSGGSNYKLTF	Musmus TRBV29*01 F	Musmus TRBJ2-7*01 F	CASSWGGEQYF
ID_119	Musmus TRAV21/DV12*02 (F)	Musmus TRAJ53*01 F	CIXSGGSYYKLTF	Musmus TRBV29*01 F	Musmus TRBJ2-7*01 F	CASSWGGEQYF
ID_56				Musmus TRBV29*01 F	Musmus TRBJ2-7*01 F	CASSWGGEQYF
ID_67	Musmus TRAV12N-3*01 F	Musmus TRAJ34*02 F	CALSATNTNKVVF	Musmus TRBV19*01 F	Musmus TRBJ2-1*01 F	CASSRGAEQFF
ID_101	Musmus TRAV12N-3*01 F	Musmus TRAJ34*02 F	CALSATNTNKVVF	Musmus TRBV19*01 F	Musmus TRBJ2-1*01 F	CASSRGAEQFF
ID_170	Musmus TRAV12N-3*01 F	Musmus TRAJ34*02 F	CALSATNTNKVVF	Musmus TRBV19*01 F	Musmus TRBJ2-1*01 F	CASSRGAEQFF
ID_100	Musmus TRAV12D-2*01 F	Musmus TRAJ40*01 F	CALSYTGNYKYVF	Musmus TRBV29*01 F	Musmus TRBJ2-1*01 F	CASSLAAEQFF
ID_135				Musmus TRBV29*01 F	Musmus TRBJ2-1*01 F	CASSLAAEQFF
ID_5				Musmus TRBV29*01 F	Musmus TRBJ1-5*01 F	CASSLGQAPLF
ID_21				Musmus TRBV29*01 F	Musmus TRBJ1-5*01 F	CASSLGQAPLF
ID_24	Musmus TRAV12D-2*01 F	Musmus TRAJ40*01 F	CALSYTGNYKYVF	Musmus TRBV29*01 F	Musmus TRBJ2-7*01 F	CASSPGGEQYF
ID_43	Musmus TRAV12D-2*01 F	Musmus TRAJ40*01 F	CAVXXTGNYKXVF	Musmus TRBV29*01 F	Musmus TRBJ2-7*01 F	CASSPGGEQYF
ID_44	Musmus TRAV12N-3*01 F	Musmus TRAJ34*02 F	CALSGTNTNKVVF	Musmus TRBV19*01 F	Musmus TRBJ2-1*01 F	CASSSPSEQFF
ID_9				Musmus TRBV19*01 F	Musmus TRBJ2-1*01 F	CASSSPSEQFF
ID_80	Musmus TRAV7-5*01 F, or Musmus TRAV7D-5*01 F	Musmus TRAJ16*01 F	CAVASSGQKLVF	Musmus TRBV29*01 F, or Musmus TRBV29*02 (F)	Musmus TRBJ2-7*01 F	CASSWGGGEQYF
ID_104	Musmus TRAV6-4*03 F	Musmus TRAJ34*02 F	CALAPSNTNKVVF	Musmus TRBV29*01 F	Musmus TRBJ2-7*01 F	CASSWGGGEQYF
ID_8	Musmus TRAV12N-3*01 F	Musmus TRAJ34*02 F	CAXSRTNTNKVVF	Musmus TRBV29*01 F	Musmus TRBJ2-1*01 F	CASSTPAEQFF
ID_149	Musmus TRAV12N-3*01 F	Musmus TRAJ34*02 F	CALSRTNTNKVVF	Musmus TRBV29*01 F	Musmus TRBJ2-1*01 F	CASSTPAEQFF
ID_12	Musmus TRAV12N-3*01 F	Musmus TRAJ22*01 F	CALSASSGSWQLIF	Musmus TRBV19*01 F	Musmus TRBJ2-7*01 F	CASTNRDWDSYEQYF
ID_129	Musmus TRAV12N-3*01 F	Musmus TRAJ22*01 F	CALSASSGSWQLIF	Musmus TRBV19*01 F	Musmus TRBJ2-7*01 F	CASSTRDWDSYEQYF
ID_54	Musmus TRAV9D-3*02 (F), or Musmus TRAV9N-4*01 F	Musmus TRAJ15*01 F	CALSIPYQGGRALIF	Musmus TRBV19*01 F	Musmus TRBJ1-5*01 F, or Musmus TRBJ1-5*02 F	CASSPLF
ID_65	Musmus TRAV13D-1*02 (F)	Musmus TRAJ40*01 F	CAPTGNYKYVF	Musmus TRBV13-3*01 F	Musmus TRBJ1-1*01 F, or Musmus TRBJ1-1*02 F	CASSAGGPEVFF
ID_128	Musmus TRAV6D-6*02 F	Musmus TRAJ53*01 F	CALGGGSNYKLTF	Musmus TRBV29*01 F	Musmus TRBJ2-1*01 F	CAHSGGAEQFF
ID_157	Musmus TRAV12N-3*01 F	Musmus TRAJ34*02 F	CALSGTNTNKVVF	Musmus TRBV19*01 F	Musmus TRBJ2-7*01 F	CASSMGREQYF
ID_33	Musmus TRAV6D-6*02 F	Musmus TRAJ53*01 F	CALGAGSNYKLTF	Musmus TRBV29*01 F	Musmus TRBJ2-7*01 F	CASSSYEQYF
ID_64	Musmus TRAV6D-7*04 F, or Musmus TRAV6N-7*01 F	Musmus TRAJ15*01 F	CALGSRGGRALIF	Musmus TRBV17*01 F	Musmus TRBJ2-5*01 F	CASSREAGEDTQYF
ID_70	Musmus TRAV13D-1*02 (F)	Musmus TRAJ35*01 F	CALDPGXASXXTF	Musmus TRBV26*01 F	Musmus TRBJ2-7*01 F	CASSLSDFSSYEQYF
ID_96	Musmus TRAV7N-4*01 F	Musmus TRAJ13*01 F, or Musmus TRAJ15*01 F or Musmus TRAJ16*01 F or Musmus TRAJ20*01 ORF or Musmus TRAJ28*01 F	CAVEGGQGGRALIF	Musmus TRBV29*01 F	Musmus TRBJ1-2*01 F	CAAQANSDYTF
ID_113	Musmus TRAV9N-2*01 F	Musmus TRAJ45*01 F	CVLSARTEGADRLTF	Musmus TRBV2*01 F	Musmus TRBJ2-7*01 F	CASSQEGDSYEQYF
ID_115	Musmus TRAV6D-6*04 (F)	Musmus TRAJ27*01 F	CALGGGGTNTGKLTF	Musmus TRBV29*01 F	Musmus TRBJ2-7*01 F	CASSWDRGEQYF
ID_120	Musmus TRAV3-3*01 F	Musmus TRAJ26*01 F	CAVSDNYAQGLTF	Musmus TRBV19*01 F	Musmus TRBJ2-3*01 F	CASSSRLDSAETLYF
ID_152	Musmus TRAV13D-1*03 (F)	Musmus TRAJ12*01 F	VLWRGEQGNKLIF	Musmus TRBV13-3*01 F	Musmus TRBJ2-7*01 F	CASTGSYEQYF
ID_153	Musmus TRAV9D-4*04 (F)	Musmus TRAJ32*01 F	CAVSAYGSXGNKLIF	Musmus TRBV31*01 F	Musmus TRBJ2-7*01 F	CAWSLELQSSYEQYF
ID_174	Musmus TRAV9D-3*02 (F), or Musmus TRAV9N-4*01 F	Musmus TRAJ31*01 F	CALSRNNRIFF	Musmus TRBV3*01 F	Musmus TRBJ1-4*02 F	CASSSSGTELSNERLFF
ID_17				Musmus TRBV2*01 F	Musmus TRBJ1-6*01 ORF	CASSQDRRNSYNSPLYF
ID_45				Musmus TRBV15*01 F	Musmus TRBJ2-7*01 F	CASSFRDWESYEQYF
ID_58				Musmus TRBV4*01 F	Musmus TRBJ1-1*01 F	CASSPGRNTEVFF
ID_63				Musmus TRBV29*01 F	Musmus TRBJ2-7*01 F	CASSYGSEQYF
ID_68				Musmus TRBV29*01 F, or Musmus TRBV29*02 (F)	Musmus TRBJ1-1*01 F, or Musmus TRBJ1-1*02 F	CASSGGSEVFF
ID_77				Musmus TRBV13-3*01 F	Musmus TRBJ2-3*01 F	CASSDRGSAETLYF
ID_79				Musmus TRBV29*01 F	Musmus TRBJ2-7*01 F	CASSWGDEQYF
ID_134				Musmus TRBV13-1*02 F	Musmus TRBJ2-2*01 F	CASSGGSNTGQLYF
ID_141				Musmus TRBV29*01 F	Musmus TRBJ2-7*01 F	CASSLGDEQYF
ID_142				Musmus TRBV29*01 F	Musmus TRBJ1-1*01 F	CASSSGGEVFF
ID_167				Musmus TRBV13-2*01 F	Musmus TRBJ2-3*01 F	CASGDDWGSAETLYF
ID_2	Musmus TRAV6D-6*02 F	Musmus TRAJ53*01 F	CALGRGSNYKLTF
ID_4	Musmus TRAV6D-6*02 F	Musmus TRAJ53*01 F	CALGRGSNYKLTF
ID_34	Musmus TRAV6D-6*02 F	Musmus TRAJ53*01 F	CALGRGSNYKLTF
ID_14	Musmus TRAV12N-3*01 F	Musmus TRAJ34*02 F	CALSGTNTNKVVF
ID_52	Musmus TRAV12N-3*01 F	Musmus TRAJ34*02 F	CALSGTNTNKVVF
ID_95	Musmus TRAV12N-3*01 F	Musmus TRAJ12*01 F	CALTGTGGYKVVF
ID_131	Musmus TRAV12N-3*01 F	Musmus TRAJ12*01 F	CALTGTGGYKVVF
ID_3	Musmus TRAV9N-2*01 F	Musmus TRAJ15*01 F	CVLSAKGGRALIF
ID_179	Musmus TRAV9N-2*01 F	Musmus TRAJ15*01 F	CVLSAKGGRALIF
ID_1	Musmus TRAV9D-3*02 (F), or Musmus TRAV9N-4*01 F	Musmus TRAJ15*01 F	CALSIPYQGGRALIF
ID_6	Musmus TRAV6D-6*02 F	Musmus TRAJ53*01 F	CALGGGSNYKLTF
ID_16	Musmus TRAV7-5*01 F, or Musmus TRAV7D-5*01 F	Musmus TRAJ16*01 F	CAVASSGQKLVF
ID_81	Musmus TRAV12-3*03 (F)	Musmus TRAJ40*01 F	CALSYTGNYKYVF
ID_89	Musmus TRAV6D-6*02 F	Musmus TRAJ33*01 F	CALGKGSNYQLIW
ID_105	Musmus TRAV13N-3*01 F	Musmus TRAJ30*01 F	CAMDTNAYKVIF
ID_178	Musmus TRAV13D-1*02 (F)	Musmus TRAJ40*01 F	CAPTGNYKYVF
ID_7	Musmus TRAV12N-3*01 F	Musmus TRAJ34*02 F	CALSASNTNKVVF
ID_30	Musmus TRAV10*02 (F)	Musmus TRAJ31*01 F	CAASDSNNRIFF
ID_51	Musmus TRAV13D-1*02 (F)	Musmus TRAJ35*01 F	CALDPGFASALTF
ID_98	Musmus TRAV12-1*01 F, or Musmus_TRAV12N-1*01 F	Musmus TRAJ23*01 F	CALSDQRDYNQGKLFF
ID_108	Musmus TRAV16N*01 F	Musmus TRAJ42*01 F	CAMRVSGGSNAKLTF
ID_165	Musmus TRAV4D-4*02 (F)	Musmus TRAJ37*01 F	CAAEARPGNTGKLIF
