## Supplementary material for "Parsing digital or analogue TCR performance through piconewton forces": Data S5

### Sheet: Ab
	Name	Clone	Fluoresence	Company	Cat #	Dilution
	CD8a	53-6.7	PE-Cyanine7	eBioscience	25-0081-81	1/50 (iv injection)
	CD8b	H35-17.2	Alexa Fluor488	eBioscience	53-0083-82	1/100
	CD8b	YTS156.7.7	PerCP/Cyanin5.5	BioLegend	126610	1/100
	CD3	145-2C11	PE	BioLegend	100307	1/100
	CD3	145-2C11	APC	BioLegend	100312	1/100
	CD25	PC61	PerCP/Cyanin5.5	BD Pharmingen	561112	1/100
	CD44	IM7	Alexa Fluor488	BioLegend	103016	1/100
	CD45.2	104	APC	BioLegend	109813	1/200
	CD69	H1.2F3	PE	BioLegend	104507	1/100
	CD69	H1.2F3	APC-Cyanine7	BioLegend	104525	1/100
	TCRb	H57-597	PE	BioLegend	109207	1/100
	TCR Vb7	TR310	PE	BioLegend	118308	1/100
	TCR Vb9	MR10-2	eFluor450	eBioscience	48-5823-80	1/100
	Influenza A NP	D67J	FITC	Invitrogen	MA1-7322	1/50
	Ki67	16A8	APC	BioLegend	652405	1/100
	CD16/CD32	2.4G2	Purified	BD Pharmingen	553142	1/100
	7-AAD			BD Pharmingen	559925	1/20
	Zombie Aqua			BioLegend	423101	1/200
	Zombie NIR			BioLegend	423105	1/200

### Sheet: Tetramer
	Specificity	Tetramer-type	Fluoresence	Supplier	Catalog or task order #	Lot#	Stock concentration (mg/ml)	Concentration used (ug/ml)	Figure used
	NP366-374/H-2Db	WT	APC	MBL	TB-M528-2	T2011008	0.24	0.01~12	Ext. Fig.3a, Ext. Fig.6g
	NP366-374/H-2Db	WT	APC	NIH	55135	N/A	1.5	0.041-30	Fig.1f,i,j
	NP366-374/H-2Db	WT	APC	NIH	55135	N/A	1.5	2.75	Fug. 1h
	NP366-374/H-2Db	WT	PE	MBL	TS-M508-1	110	0.25	8.33	Ext. Fig1b
	NP366-374/H-2Db	CD8BS-mutant	APC	NIH	55136	N/A	1.4	0.045-55	Ext. Fig.6g
	NP366-374/H-2Db	CD8BS-mutant	Alexa 680	NIH	45901	N/A	1.6	0.066~16	Ext. Fig.3a
	PA224-233/H-2Db	WT	Brilliant Violet 421	MBL	TB-M528-4	T2101034	0.06	0.002-3	Ext. Fig.6b
	PA224-233/H-2Db	WT	Brilliant Violet 421	MBL	TB-M528-4	T2101034	0.06	0.022-3	Fig. 2j
	PA224-233/H-2Db	WT	Brilliant Violet 421	MBL	TB-M528-4	T2101034	0.06	1.2	Ext. Fig.6f
	PA224-233/H-2Db	WT	Brilliant Violet 421	NIH	54176, 55138	N/A	1.1	0.041-10	Fig. 2e,h,i
	PA224-233/H-2Db	WT	Brilliant Violet 421	NIH	54176, 55138	N/A	1.1	0.75	Fig. 2g
	PA224-233/H-2Db	WT	APC	MBL	TS-M528-2	002	0.19	6.33	Ext. Fig1b
	PA224-233/H-2Db	WT	APC	MBL	TB-M528-2	T2103051	0.17	8.5	Ext. Fig.6d
	PA224-233/H-2Db	CD8BS-mutant	Brilliant Violet 421	NIH	55139	N/A	1.1	0.045-22	Fig. 2k
	PA224-233/H-2Db	CD8BS-mutant	Alexa 680	NIH	45902	N/A	1.6	0.066-16	Ext. Fig.6b
						N/A, Not Applicable
