## Supplementary material for "Parsing digital or analogue TCR performance through piconewton forces": Data S6

### Sheet: Primers
mAL primes for mouse TCRα
	No.	Primer Name	Primer Sequence (5'-> 3')
	1	mAL-1	TGGAGGAGAACCCTGGACCTatgctgcagatgtgggggtttg
	2	mAL-2	TGGAGGAGAACCCTGGACCTatgaagcaggtggcaaaagtg
	3	mAL-3-1	TGGAGGAGAACCCTGGACCTatgaagacRgtgactggacc
	4	mAL-3-4	TGGAGGAGAACCCTGGACCTatgaaaacagtgRctggacc
	5	mAL-4-2	TGGAGGAGAACCCTGGACCTatggagaggagcccgggaac
	6	mAL-4-3	TGGAGGAGAACCCTGGACCTatgSagaggaacctgggagc
	7	mAL-5-1	TGGAGGAGAACCCTGGACCTatgaagacagctattcatgc
	8	mAL-5D-4	TGGAGGAGAACCCTGGACCTatgaaaacatatgctcctac
	9	mAL-6-1	TGGAGGAGAACCCTGGACCTatgaactattctccagctttagtg
	10	mAL-6-2	TGGAGGAGAACCCTGGACCTatgaacacttctccagctttag
	11	mAL-6-3	TGGAGGAGAACCCTGGACCTatgaacaattccccagctttag
	12	mAL-6-4	TGGAGGAGAACCCTGGACCTatgaatacttctccagttttag
	13	mAL-6-5	TGGAGGAGAACCCTGGACCTatgaacctttgtcctgaactg
	14	mAL-6-6	TGGAGGAGAACCCTGGACCTatggactYttctccaggcttc
	15	mAL-7-1	TGGAGGAGAACCCTGGACCTatgaagtccttgtgtgtttcac
	16	mAL-7-2	TGGAGGAGAACCCTGGACCTatgaaatcctttagtatttccctag
	17	mAL-7-3	TGGAGGAGAACCCTGGACCTatgaaatccttgagtgtttc
	18	mAL-7D-4	TGGAGGAGAACCCTGGACCTatgaaatccttgagtgttttac
	19	mAL-7-6	TGGAGGAGAACCCTGGACCTatgcattccttacatgtttcac
	20	mAL-8-1	TGGAGGAGAACCCTGGACCTatgcacagcctcctggggttg
	21	mAL-8-2	TGGAGGAGAACCCTGGACCTatgaacagattcctgggaa
	22	mAL-9-1	TGGAGGAGAACCCTGGACCTatgctcctggtYctcatctcg
	23	mAL-9-2	TGGAGGAGAACCCTGGACCTatgctcctgYtgctcctcc
	24	mAL-9D-4	TGGAGGAGAACCCTGGACCTatgctcctggcactcctcc
	25	mAL-10	TGGAGGAGAACCCTGGACCTatgaagacatcccttcacactg
	26	mAL-11*01	TGGAGGAGAACCCTGGACCTatgaaaaagtgccttagtgcctg
	27	mAL-11*02	TGGAGGAGAACCCTGGACCTatgaaaaagYgcctgagtgcc
	28	mAL-12-1	TGGAGGAGAACCCTGGACCTatgcgtcctgtcacctgctc
	29	mAL-12D-1*01	TGGAGGAGAACCCTGGACCTatgaacatgcgtcctgWcac
	30	mAL-12D-1*02	TGGAGGAGAACCCTGGACCTatgcgtcctgWcacctcctc
	31	mAL-12-2	TGGAGGAGAACCCTGGACCTatgaacatgcatcctgtcacctg
	32	mAL-12-3	TGGAGGAGAACCCTGGACCTatgcgtcctgRcacctgctca
	33	mAL-13-1	TGGAGGAGAACCCTGGACCTatgaacaggctgctgtgctc
	34	mAL-13D-1	TGGAGGAGAACCCTGGACCTatgaagaggctgctgagctc
	35	mAL-13-2	TGGAGGAGAACCCTGGACCTatgaagaggctgatgtg
	36	mAL-14-1	TGGAGGAGAACCCTGGACCTatggacaMgatcctgacagca
	37	mAL-14D-1	TGGAGGAGAACCCTGGACCTatggacaagattctgacagcatc
	38	mAL-14D-2	TGGAGGAGAACCCTGGACCTatggacaagaacctgacagca
	39	mAL-15-1	TGGAGGAGAACCCTGGACCTatgcctcctcacagcctg
	40	mAL-15-2	TGGAGGAGAACCCTGGACCTatgcctcctcagagcctgctc
	41	mAL-16	TGGAGGAGAACCCTGGACCTatgctgattctaagcctg
	42	mAL-16*01	TGGAGGAGAACCCTGGACCTatgaagaggctgctgtgc
	43	mAL-16D	TGGAGGAGAACCCTGGACCTatgctcctggcactcctc
	44	mAL-17	TGGAGGAGAACCCTGGACCTatgttccYagtgaccattctg
	45	mAL-19	TGGAGGAGAACCCTGGACCTatgactggcttcctgaaggcc
	46	mAL-21	TGGAGGAGAACCCTGGACCTatgggatgtgtgagtggaattgc
mBL primers for mouse TCRβ
	No.	Primer Name	Primer Sequence (5'-> 3')
	1	mBL-1	AAGGATCCGAATTCCTGCAGGatgtggcagttttgcattctgtg
	2	mBL-2	AAGGATCCGAATTCCTGCAGGatgggctccattttcctcagttgc
	3	mBL-3	AAGGATCCGAATTCCTGCAGGatggatatctggcttctaggttgg
	4	mBL-4	AAGGATCCGAATTCCTGCAGGatgggctgtaggctcctaag
	5	mBL-5	AAGGATCCGAATTCCTGCAGGatgagctgcaggcttctc
	6	mBL-12-1	AAGGATCCGAATTCCTGCAGGatgtctaacactgtcctcgctg
	7	mBL-12-2	AAGGATCCGAATTCCTGCAGGatgtctaacactgccttccctg
	8	mBL-13-1	AAGGATCCGAATTCCTGCAGGatgggctccaggctctttc
	9	mBL-13-2	AAGGATCCGAATTCCTGCAGGatgggctccaggctcttcttcg
	10	mBL-13-3	AAGGATCCGAATTCCTGCAGGatgggctccagactcttctttg
	11	mBL-14	AAGGATCCGAATTCCTGCAGGatgggcaccaggcttcttg
	12	mBL-15	AAGGATCCGAATTCCTGCAGGatgggcatccagaccctctg
	13	mBL-16	AAGGATCCGAATTCCTGCAGGatggcccccaggctccttttctg
	14	mBL-17	AAGGATCCGAATTCCTGCAGGatggatcctagacttctttgctgtg
	15	mBL-19	AAGGATCCGAATTCCTGCAGGatgaacaagtgggttttctgc
	16	mBL-20	AAGGATCCGAATTCCTGCAGGatgttactgcttctattacttctgg
	17	mBL-23	AAGGATCCGAATTCCTGCAGGatgggtgcacggctcatttg
	18	mBL-24	AAGGATCCGAATTCCTGCAGGatgggtgcaagactgctctg
	19	mBL-26	AAGGATCCGAATTCCTGCAGGatggctacaaggctcctctgt
	20	mBL-29	AAGGATCCGAATTCCTGCAGGatgagagttaggctcatctctgc
	21	mBL-30	AAGGATCCGAATTCCTGCAGGatgtggacattcctgctacttc
	22	mBL-31	AAGGATCCGAATTCCTGCAGGatgctgtactctctccttgc
Primers for mouse TCR constant and adapter
	No.	Primer Name	Sequence 5'-> 3'
	1	mCa_EX1-2_R	CATCACAGGGAACGTCTGAACTG
	2	mCb_EX1-2_R	GTAATCCCACAGTCTGCTCG
	3	mCb_EX1-2_R2	GTGATTCCACAGTCTGCTCG
	4	mCa_1st2_R2	TCGGCACATTGATTTGGGAGTCA
	5	mCb_1st2_R3	CAAGCACACGAGGGTAGCCTTT
	6	mCa_RV3	TACACAGCAGGTTCTGGGTTC
	7	mCb_RV3	ACCTTGGGTGGAGTCACATT
	8	P2A-C	TGGAGGAGAACCCTGGACCT
	9	BES-AP	AAGGATCCGAATTCCTGCAGG

### Sheet: Reaction mixture
RT-mix1
	1.6 μl	DEPC-treated water (Invitrogen)
	1.0 μl	2.5 mM dNTP (Takara)
	0.25 μl	10 μM oligo dT primer
RT-mix2
	0.7 μl	DEPC-treated water (Invitrogen)
	1.0 μl	2×PrimeScript II Buffer (Takara)
	0.2 μl	40,000 U/ml RNase Inhibitor, Murine (New England Biolabs)
	0.1 μl	200 U/μl PrimeScript II Reverse Transcriptase (Takara)
1st PCR-mix
	10 μl	2×PrimeSTAR GC Buffer (Takara)
	1.7 μl	nuclease-free water
	1.6 μl	2.5 mM dNTP
	0.8 μl	Leader primer mix (Please see below for the details)
	0.4 μl	10 μM mCa_EX1-2_R
	0.4 μl	mCb_EX1-2_Mix (Please see below for the details)
	0.1 μl	2.5 U/μl PrimeSTAR HS DNA Polymerase (Takara)
Leader Primer Mix
	0.44 μM each	46 mAL primers
	0.44 μM each	22 mBL primers
mCb_EX1-2_Mix
	10 μM	mCb_EX1-2_R
	10 μM	mCb_EX1-2_R2
2nd PCRα-mix
	10 μl	2×PrimeSTAR GC Buffer (Takara)
	5.5 μl	nuclease-free water
	1.6 μl	2.5 mM dNTP
	0.4 μl	10 μM P2A-C primer
	0.4 μl	10 μM mCa_1st2_R2 primer
	0.1 μl	2.5 U/μl PrimeSTAR HS DNA polymerase (Takara)
2nd PCRβ-mix
	10 μl	2×PrimeSTAR GC Buffer (Takara)
	5.5 μl	nuclease-free water
	1.6 μl	2.5 mM dNTP
	0.4 μl	10 μM BES-AP primer
	0.4 μl	10 μM mCb_1st2_R3 primer
	0.1 μl	2.5 U/μl PrimeSTAR HS DNA polymerase (Takara)
